# Tagging of water masses with covariance of trace metals and prokaryotic taxa in the Southern Ocean

**DOI:** 10.1101/2023.11.23.568349

**Authors:** Rui Zhang, Stéphane Blain, Corentin Baudet, Hélène Planquette, Frédéric Vivier, Philippe Catala, Olivier Crispi, Audrey Guéneuguès, Barbara Marie, Pavla Debeljak, Ingrid Obernosterer

## Abstract

Marine microbes are strongly interrelated to trace metals in the ocean. How the availability of trace metals selects for prokaryotic taxa and the potential feedbacks of microbial processes on the trace metal distribution in the ocean remains poorly understood. We investigate here the potential reciprocal links between diverse prokaryotic taxa and iron (Fe), manganese (Mn), copper (Cu), Nickel (Ni) as well as apparent oxygen utilization (AOU) across 12 well-defined water masses in the Southern Indian Ocean (SWINGS-South West Indian Ocean GEOTRACES GS02 Section cruise). Applying Partial Least Square Regression (PLSR) analysis we show that the water masses are associated with particular latent vectors that are a combination of the spatial distribution of prokaryotic taxa, trace elements and AOU. This approach provides novel insights on the potential interactions between prokaryotic taxa and trace metals in relation to organic matter remineralization in distinct water masses of the ocean.
