## Supplemental Table1-Table3 for "Tagging of water masses with covariance of trace metals and prokaryotic taxa in the Southern Ocean"

### Sheet: Table S1
Table S1. List of indicator species with their indicator value, p-value and frequency in each surface water and water mass in the free-living prokaryotic community.
Water Mass	Family	Indicator Value	p-value	Frequency
ASW	ASV_78_Cryomorphaceae	0.48	0.029	23
	ASV_132_Cyclobacteriaceae	0.70	0.002	33
	ASV_214_Flavobacteriaceae	0.52	0.001	21
	ASV_32_Flavobacteriaceae	0.41	0.003	32
	ASV_456_Flavobacteriaceae	0.62	0.049	12
	ASV_49_Flavobacteriaceae	0.39	0.044	37
	ASV_70_Flavobacteriaceae	0.68	0.001	17
	ASV_80_Flavobacteriaceae	0.52	0.001	23
	ASV_5_Halieaceae	0.40	0.027	27
	ASV_104_Nitrincolaceae	0.61	0.001	24
	ASV_72_Nitrincolaceae	0.48	0.002	28
	ASV_168_NS9 marine group	0.69	0.001	13
	ASV_262_Order_Defluviicoccales	0.45	0.009	23
	ASV_539_Porticoccaceae	0.50	0.031	16
	ASV_147_Rhodobacteraceae	0.52	0.004	23
	ASV_34_Rhodobacteraceae	0.59	0.001	26
	ASV_57_Rhodobacteraceae	0.54	0.001	31
	ASV_87_Rhodobacteraceae	0.70	0.01	20
	ASV_505_SAR116 clade	0.73	0.002	13
	ASV_71_SAR116 clade	0.43	0.001	31
	ASV_100_SAR86 clade	0.65	0.001	23
	ASV_103_SAR86 clade	0.70	0.001	27
	ASV_707_SAR86 clade	0.65	0.028	9
	ASV_545_Thiotrichaceae	0.48	0.047	13
TSW	ASV_304_Actinomarinaceae	0.89	0.001	6
	ASV_1030_AEGEAN-169 marine group	0.80	0.015	4
	ASV_261_AEGEAN-169 marine group	0.89	0.001	8
	ASV_3144_AEGEAN-169 marine group	0.80	0.047	4
	ASV_187_SAR11 Clade I	1.00	0.001	5
	ASV_209_SAR11 Clade I	0.75	0.001	8
	ASV_256_SAR11 Clade I	0.83	0.001	6
	ASV_484_SAR11 Clade I	0.80	0.027	4
	ASV_567_SAR11 Clade I	0.80	0.009	4
	ASV_58_SAR11 Clade I	0.68	0.002	13
	ASV_702_SAR11 Clade I	1.00	0.001	5
	ASV_769_SAR11 Clade I	0.80	0.003	4
	ASV_780_SAR11 Clade I	0.80	0.017	4
	ASV_807_SAR11 Clade I	0.80	0.009	4
	ASV_910_SAR11 Clade I	0.80	0.036	4
	ASV_462_SAR11 Clade II	0.83	0.021	6
	ASV_520_SAR11 Clade II	1.00	0.001	5
	ASV_561_SAR11 Clade IV	0.74	0.029	6
	ASV_840_SAR11 Clade IV	0.86	0.032	8
	ASV_287_Cyanobiaceae	0.80	0.012	4
	ASV_451_Cyanobiaceae	0.80	0.012	4
	ASV_470_Cyanobiaceae	0.80	0.012	4
	ASV_56_Cyanobiaceae	0.94	0.001	7
	ASV_625_Cyanobiaceae	0.80	0.01	4
	ASV_642_Cyanobiaceae	0.80	0.018	4
	ASV_65_Cyanobiaceae	0.96	0.001	6
	ASV_8_Cyanobiaceae	0.86	0.001	14
	ASV_833_Cyanobiaceae	0.80	0.008	4
	ASV_912_Cyanobiaceae	0.80	0.01	4
	ASV_495_Cyclobacteriaceae	0.80	0.01	4
	ASV_474_Flavobacteriaceae	0.80	0.044	4
	ASV_783_Flavobacteriaceae	1.00	0.001	5
	ASV_660_Halieaceae	1.00	0.001	5
	ASV_926_KI89A clade	1.00	0.001	5
	ASV_611_NS9 marine group	0.80	0.03	4
	ASV_1525_OCS116 clade	0.72	0.042	6
	ASV_1087_Order_Marine Group II	0.73	0.043	5
	ASV_548_Order_Marine Group II	0.80	0.045	4
	ASV_729_Order_Marine Group II	0.95	0.001	6
	ASV_759_Order_Marine Group II	0.80	0.043	4
	ASV_1017_Order_Marine Group III	0.72	0.05	7
	ASV_613_SAR406 clade	0.77	0.025	5
	ASV_392_Rhodobacteraceae	0.80	0.045	4
	ASV_395_Rhodobacteraceae	0.99	0.001	6
	ASV_467_Rhodobacteraceae	0.77	0.044	8
	ASV_541_Rhodobacteraceae	0.68	0.048	5
	ASV_1048_SAR116 clade	0.82	0.001	6
	ASV_191_SAR116 clade	0.95	0.001	7
	ASV_290_SAR116 clade	0.95	0.001	7
	ASV_388_SAR116 clade	0.92	0.001	6
	ASV_483_SAR86 clade	0.80	0.03	4
	ASV_499_SAR86 clade	0.93	0.001	8
	ASV_569_SAR86 clade	0.77	0.023	5
	ASV_584_SAR86 clade	1.00	0.001	5
SASW	ASV_574_AEGEAN-169 marine group	0.76	0.01	10
	ASV_166_Cryomorphaceae	0.50	0.012	28
	ASV_112_Flavobacteriaceae	0.46	0.003	32
	ASV_124_Flavobacteriaceae	0.41	0.014	23
	ASV_129_Flavobacteriaceae	0.55	0.003	25
	ASV_21_Flavobacteriaceae	0.52	0.019	28
	ASV_394_Flavobacteriaceae	0.86	0.001	7
	ASV_204_Methylophilaceae	0.45	0.049	28
	ASV_269_Nisaeaceae	0.39	0.014	26
	ASV_122_OCS116 clade	0.42	0.023	33
	ASV_156_SAR11 Clade I	0.59	0.01	27
	ASV_350_SAR11 Clade II	0.60	0.001	24
	ASV_195_SAR11 Clade IV	0.59	0.001	23
	ASV_169_SAR116 clade	0.69	0.002	20
	ASV_216_SAR86 clade	0.65	0.03	16
	ASV_243_SAR86 clade	0.60	0.03	8
	ASV_509_SAR86 clade	0.80	0.001	8
	ASV_92_SAR86 clade	0.55	0.014	28
	ASV_182_Thioglobaceae	0.49	0.015	17
	ASV_213_Thiotrichaceae	0.53	0.046	23
PFSW	ASV_123_SAR11 Clade I	0.38	0.031	29
	ASV_140_NS9 marine group	0.43	0.002	27
	ASV_177_Flavobacteriaceae	0.55	0.001	18
	ASV_26_Rhodobacteraceae	0.41	0.027	25
	ASV_260_Rhodobacteraceae	0.45	0.01	22
	ASV_33_Rhodobacteraceae	0.36	0.006	30
	ASV_387_SAR11 Clade I	0.56	0.014	12
	ASV_6_Rhodobacteraceae	0.32	0.045	32
	ASV_819_Flavobacteriaceae	0.54	0.031	12
	ASV_82_SAR86 clade	0.32	0.015	29
WW	ASV_29_Candidatus Nitrosopumilus	0.54	0.041	34
	ASV_749_Family_Ectothiorhodospiraceae	0.67	0.004	19
	ASV_201_Family_OM182 clade	0.45	0.002	29
	ASV_109_Family_SAR86 clade	0.36	0.01	29
	ASV_178_Lentibacter	0.43	0.001	29
	ASV_510_LS-NOB	0.66	0.004	12
	ASV_883_Magnetospira	0.72	0.013	11
	ASV_684_Nitrosomonas	0.65	0.027	13
	ASV_267_Order_Marine Group II	0.76	0.001	15
	ASV_320_Order_SAR11 clade	0.33	0.049	27
	ASV_117_Pseudohongiella	0.40	0.001	30
	ASV_139_Roseobacter clade NAC11-7 lineage	0.39	0.003	32
	ASV_210_SAR324 clade(Marine group B)	0.64	0.023	22
	ASV_136_SAR406 clade	0.63	0.002	24
	ASV_375_SAR406 clade	0.57	0.001	21
	ASV_3_SUP05 cluster	0.48	0.001	36
	ASV_817_Sva0996 marine group	0.68	0.002	15
	ASV_537_Woeseia	0.77	0.001	16
ASLOW	ASV_5394_AEGEAN-169 marine group	1.00	0.044	1
	ASV_1443_Nitrosopumilaceae	0.79	0.043	3
	ASV_724_Order UBA10353 marine group	0.89	0.05	2
	ASV_143_SAR11 Clade I	0.52	0.041	40
	ASV_3042_SAR11 Clade II	0.98	0.049	3
	ASV_186_SAR324 clade(Marine group B)	0.57	0.048	10
	ASV_2261_SAR406 clade	0.79	0.045	6
	ASV_442_SAR406 clade	0.48	0.031	15
	ASV_4703_SAR406 clade	0.89	0.04	2
STMW	ASV_2579_SAR11 Clade II	0.81	0.046	3
AAIW	ASV_1371_Nitrosopumilaceae	0.83	0.001	6
	ASV_42_Nitrosopumilaceae	0.48	0.01	38
	ASV_424_Nitrosopumilaceae	0.68	0.032	10
	ASV_688_Order_Marine Group II	0.67	0.013	11
	ASV_809_Order_Marine Group II	0.79	0.027	7
AAIW+RSOW	ASV_1981_Nitrosopumilaceae	0.90	0.006	7
	ASV_91_Nitrosopumilaceae	0.33	0.025	34
	ASV_422_Order_UBA10353 marine group	0.62	0.045	16
	ASV_1825_SAR324 clade(Marine group B)	0.71	0.039	7
SICW	ASV_805_Nitrosopumilaceae	0.71	0.032	11
	ASV_716_Order_Marine Group III	0.81	0.043	6
	ASV_741_Order_SAR202 clade	1.00	0.001	4
UCDW	ASV_286_Microtrichaceae	0.46	0.035	24
	ASV_981_Nitrosopumilaceae	0.54	0.014	14
	ASV_105_Order_HOC36	0.32	0.024	37
	ASV_1948_Rhodobacteraceae	0.72	0.035	9
	ASV_763_SAR406 clade	0.52	0.039	17
LCDW	ASV_650_Nitrosopumilaceae	0.56	0.042	11
	ASV_384_Order_Marine Group III	0.91	0.001	10
NADW	ASV_59_Class_Gammaproteobacteria	0.44	0.014	46
	ASV_88_Comamonadaceae	0.77	0.021	19
	ASV_318_Marinomonadaceae	0.78	0.028	11
	ASV_40_Pseudoalteromonadaceae	0.72	0.007	26
	ASV_46_Pseudoalteromonadaceae	0.39	0.043	38
	ASV_410_Rhizobiaceae	0.80	0.031	12
	ASV_328_SAR406 clade	0.59	0.035	13
	ASV_341_SAR86 clade	0.46	0.033	21
	ASV_133_Sphingomonadaceae	0.73	0.013	19
	ASV_1452_Thioglobaceae	0.98	0.002	3
NADW/LCDW	ASV_246_Order_Arctic97B-4 marine group	0.80	0.001	12
	ASV_869_Order_Marine Group II	0.47	0.04	14
	ASV_2150_SAR11 Clade I	0.97	0.001	6
	ASV_2284_SAR406 clade	0.94	0.001	7
	ASV_329_Vibrionaceae	0.82	0.046	6
LCDW/UCDW	ASV_44_Flavobacteriaceae	0.76	0.007	11
	ASV_1601_Halomicrobiaceae	0.65	0.003	12
	ASV_982_Microtrichaceae	0.73	0.004	10
	ASV_1172_Nitrosopumilaceae	0.82	0.001	8
	ASV_792_Nitrosopumilaceae	0.54	0.025	11
	ASV_837_Order_HOC36	0.81	0.003	8
	ASV_543_Order_SAR202 clade	0.32	0.034	26
	ASV_891_Phylum_PAUC34f	0.61	0.001	17
	ASV_1539_SAR11 Clade I	0.83	0.004	9
	ASV_617_SAR11 Clade I	0.52	0.012	12
	ASV_629_SAR11 Clade I	0.60	0.001	12
	ASV_1817_SAR324 clade(Marine group B)	0.72	0.038	6
	ASV_814_SAR324 clade(Marine group B)	0.60	0.025	9
	ASV_116_SAR406 clade	0.31	0.031	35
	ASV_1332_SAR406 clade	0.78	0.001	10
	ASV_1564_SAR406 clade	0.73	0.008	7
	ASV_327_SAR406 clade	0.51	0.044	21
	ASV_402_SAR406 clade	0.42	0.01	19
	ASV_645_SAR406 clade	0.54	0.003	13
	ASV_244_Sphingomonadaceae	0.78	0.025	5
AABW	ASV_1651_Flavobacteriaceae	0.95	0.006	4
	ASV_39_Flavobacteriaceae	0.89	0.001	11
	ASV_978_Magnetospiraceae	0.88	0.011	6
	ASV_1447_Marinimicrobia (SAR406 clade)	0.95	0.004	3
	ASV_271_Marinimicrobia (SAR406 clade)	0.61	0.043	13
	ASV_409_Marinimicrobia (SAR406 clade)	0.47	0.046	19
	ASV_839_Marinimicrobia (SAR406 clade)	0.77	0.003	14
	ASV_84_Microtrichaceae	0.49	0.006	30
	ASV_832_Nitrosopumilaceae	0.73	0.039	6
	ASV_151_Nitrospinaceae	0.43	0.001	24
	ASV_2148_OM182 clade	0.99	0.008	2
	ASV_1373_Order_Arctic97B-4 marine group	0.71	0.022	10
	ASV_319_Order_Arctic97B-4 marine group	0.97	0.009	2
	ASV_948_Order_Arctic97B-4 marine group	0.74	0.019	6
	ASV_412_Order_Marine Group II	0.47	0.023	21
	ASV_1057_Order_UBA10353 marine group	0.75	0.023	7
	ASV_247_Pirellulaceae	0.54	0.001	22
	ASV_179_Pseudohongiellaceae	0.74	0.007	17
	ASV_2778_Pseudohongiellaceae	0.86	0.02	4
	ASV_1753_Rhodothermaceae	0.89	0.042	5
	ASV_962_SAR11 Clade I	0.61	0.002	13
	ASV_393_SAR11 Clade II	0.70	0.005	8
	ASV_291_Thioglobaceae	0.77	0.037	9

### Sheet: Table S2
Table S2. List of indicator species with their indicator value, p-value and frequency in each surface water and water mass in the particle-attached prokaryotic community.
Water Mass	Family	Indicator Value	p-value	Frequency
ASW	ASV_78_Cryomorphaceae	0.80	0.001	11
	ASV_10_Flavobacteriaceae	0.35	0.018	45
	ASV_17_Flavobacteriaceae	0.73	0.003	25
	ASV_32_Flavobacteriaceae	0.61	0.001	24
	ASV_49_Flavobacteriaceae	0.50	0.003	21
	ASV_50_Flavobacteriaceae	0.47	0.03	26
	ASV_70_Flavobacteriaceae	0.91	0.001	12
	ASV_283_NS9 marine group	0.58	0.044	14
	ASV_34_Rhodobacteraceae	0.59	0.004	19
	ASV_87_Rhodobacteraceae	0.59	0.045	17
	ASV_100_SAR86 clade	0.61	0.044	10
TSW	ASV_1310_Actinomarinaceae	0.60	0.047	3
	ASV_56_Cyanobiaceae	0.79	0.004	5
	ASV_586_Cyanobiaceae	0.59	0.032	5
	ASV_65_Cyanobiaceae	0.91	0.001	11
	ASV_8_Cyanobiaceae	0.78	0.016	8
	ASV_966_Cyanobiaceae	0.78	0.044	5
	ASV_378_Flavobacteriaceae	0.80	0.042	4
	ASV_516_Flavobacteriaceae	0.80	0.014	4
	ASV_564_Flavobacteriaceae	0.80	0.041	4
	ASV_783_Flavobacteriaceae	1.00	0.001	5
	ASV_611_NS9 marine group	0.80	0.049	4
	ASV_361_Order_Chitinophagales	0.59	0.05	6
	ASV_317_Phycisphaeraceae	1.00	0.001	5
	ASV_686_Porticoccaceae	0.80	0.026	4
	ASV_1427_PS1 clade	0.80	0.027	4
	ASV_392_Rhodobacteraceae	0.80	0.047	4
	ASV_395_Rhodobacteraceae	0.80	0.036	4
	ASV_467_Rhodobacteraceae	0.80	0.02	4
	ASV_469_Rhodobacteraceae	0.80	0.015	4
	ASV_475_Rhodobacteraceae	0.80	0.028	4
	ASV_541_Rhodobacteraceae	0.80	0.026	4
	ASV_758_Rhodobacteraceae	0.80	0.035	4
	ASV_1151_Rubritaleaceae	0.80	0.04	4
	ASV_256_SAR11 Clade I	0.80	0.008	4
	ASV_520_SAR11 Clade II	0.80	0.034	4
	ASV_290_SAR116 clade	0.80	0.028	4
	ASV_388_SAR116 clade	0.80	0.026	4
	ASV_703_SAR324 clade(Marine group B)	0.77	0.014	5
	ASV_1359_Thiotrichaceae	0.80	0.04	4
SASW	ASV_25_Cyanobiaceae	0.57	0.001	33
	ASV_309_Cyanobiaceae	1.00	0.001	4
	ASV_478_Flavobacteriaceae	0.97	0.001	5
	ASV_86_Flavobacteriaceae	0.83	0.007	9
	ASV_673_Halieaceae	0.72	0.017	7
	ASV_75_Rhodobacteraceae	0.60	0.028	20
STSW/STUW	ASV_119_Nitrosopumilaceae	0.80	0.042	2
	ASV_4520_Nitrospinaceae	1.00	0.034	1
	ASV_958_Order_Arctic97B-4 marine group	0.83	0.031	4
	ASV_3143_Order_UBA10353 marine group	1.00	0.026	1
	ASV_486_Phylum_NB1-j	0.60	0.001	17
	ASV_1965_Pirellulaceae	0.95	0.033	2
	ASV_1998_Pirellulaceae	0.93	0.031	2
	ASV_181_SAR11 Clade I	0.88	0.016	7
	ASV_217_SAR11 Clade II	0.68	0.05	9
	ASV_186_SAR324 clade(Marine group B)	0.72	0.048	4
	ASV_354_SAR324 clade(Marine group B)	0.82	0.034	6
PFSW	ASV_5_Halieaceae	0.30	0.024	36
	ASV_97_Pirellulaceae	0.63	0.029	28
	ASV_364_Rubritaleaceae	0.67	0.05	10
WW	ASV_310_Flavobacteriaceae	0.67	0.019	13
	ASV_29_Nitrosopumilaceae	0.88	0.001	11
	ASV_152_Nitrospinaceae	0.75	0.018	8
	ASV_20_Pirellulaceae	0.50	0.042	22
	ASV_67_Rubritaleaceae	0.54	0.013	17
ASLOW	ASV_1815_Arctic95B-14	0.93	0.037	5
	ASV_3428_Flavobacteriaceae	0.97	0.033	2
	ASV_1513_Magnetospiraceae	0.92	0.025	3
	ASV_937_Order_Planctomycetales	0.78	0.027	6
	ASV_2235_Phylum_NB1-j	0.98	0.047	2
	ASV_2768_Phylum_NB1-j	0.85	0.036	3
	ASV_1185_Pirellulaceae	0.84	0.034	2
	ASV_2973_Pirellulaceae	0.95	0.034	3
	ASV_427_Planococcaceae	0.72	0.039	10
	ASV_3381_SAR11 Clade I	1.00	0.047	1
STMW	ASV_622_Gimesiaceae	1.00	0.004	2
	ASV_527_Moraxellaceae	0.77	0.033	5
	ASV_572_Schleiferiaceae	0.76	0.05	3
AAIW	ASV_212_Rubritaleaceae	0.65	0.006	24
AAIW+RSOW	ASV_1201_Class_Pla3 lineage	0.80	0.045	4
	ASV_960_Phylum_NB1-j	0.76	0.035	5
	ASV_911_Pirellulaceae	0.80	0.035	4
SICW	ASV_1474_Bdellovibrionaceae	0.72	0.047	5
	ASV_535_Class_OM190	0.71	0.046	4
	ASV_1396_Order_Marine Group III	0.50	0.049	2
	ASV_1862_Order_SAR202 clade	0.50	0.047	2
LCDW	ASV_797_Class_OM190	0.68	0.005	11
NADW	ASV_180_Alteromonadaceae	0.96	0.035	4
	ASV_40_Pseudoalteromonadaceae	0.62	0.016	33
	ASV_133_Sphingomonadaceae	0.49	0.04	28
NADW/LCDW	ASV_1400_Phycisphaeraceae	0.65	0.049	3
	ASV_2659_Order_WCHB1-41	0.66	0.039	3
	ASV_53_SAR11 Clade II	0.39	0.001	30
LCDW/UCDW	ASV_141_Pseudoalteromonadaceae	0.49	0.021	22
	ASV_19_Pseudoalteromonadaceae	0.43	0.025	46
	ASV_857_Pseudomonadaceae	0.93	0.006	6
AABW	ASV_1008_Spongiibacteraceae	0.88	0.018	6
	ASV_1757_Class_Alphaproteobacteria	0.99	0.032	2
	ASV_1221_Class_OM190	0.97	0.043	2
	ASV_2022_Class_OM190	1.00	0.03	1
	ASV_1171_Corynebacteriaceae	0.80	0.016	9
	ASV_848_Family XI	1.00	0.04	1
	ASV_556_Flavobacteriaceae	0.94	0.001	11
	ASV_1051_Hydrogenedensaceae	1.00	0.04	1
	ASV_1610_Hydrogenedensaceae	1.00	0.041	1
	ASV_589_Magnetospiraceae	0.73	0.034	12
	ASV_978_Magnetospiraceae	0.87	0.032	4
	ASV_222_Nitrosopumilaceae	0.58	0.036	8
	ASV_319_Order_Arctic97B-4 marine group	0.94	0.003	4
	ASV_777_Order_Arctic97B-4 marine group	0.84	0.004	9
	ASV_2349_Phylum_NB1-j	1.00	0.042	1
	ASV_1554_Phylum_PAUC34f	1.00	0.042	1
	ASV_2525_Phylum_PAUC34f	1.00	0.037	1
	ASV_1160_Pirellulaceae	1.00	0.036	1
	ASV_247_Pirellulaceae	0.91	0.005	13
	ASV_864_Propionibacteriaceae	0.96	0.001	11
	ASV_174_Rhodobacteraceae	0.42	0.047	21
	ASV_54_Staphylococcaceae	0.75	0.032	15
	ASV_1468_Streptococcaceae	1.00	0.036	1
	ASV_2018_Streptococcaceae	1.00	0.04	1
	ASV_873_Streptococcaceae	1.00	0.034	1

### Sheet: Table S3
Table S3. Taxonomic of 22 abundant ASVs (ASVs with a relative abundance of ≥ 5% in at least one sample).
ASV	Kingdom	Phylum	Class	Order	Family	Genus	Species
ASV_11	Archaea	Crenarchaeota	Nitrososphaeria	Nitrosopumilales	Nitrosopumilaceae	Family_Nitrosopumilaceae	Family_Nitrosopumilaceae
ASV_119	Archaea	Crenarchaeota	Nitrososphaeria	Nitrosopumilales	Nitrosopumilaceae	Candidatus Nitrosopelagicus	Genus_Candidatus Nitrosopelagicus
ASV_13	Bacteria	SAR324 clade(Marine group B)	Phylum_SAR324 clade(Marine group B)	Phylum_SAR324 clade(Marine group B)	Phylum_SAR324 clade(Marine group B)	Phylum_SAR324 clade(Marine group B)	Phylum_SAR324 clade(Marine group B)
ASV_143	Bacteria	Proteobacteria	Alphaproteobacteria	SAR11 clade	Clade I	Clade Ib	Genus_Clade Ib
ASV_18	Archaea	Thermoplasmatota	Thermoplasmata	Marine Group II	Order_Marine Group II	Order_Marine Group II	Order_Marine Group II
ASV_180	Bacteria	Proteobacteria	Gammaproteobacteria	Enterobacterales	Alteromonadaceae	Aestuariibacter	aggregatus
ASV_186	Bacteria	SAR324 clade(Marine group B)	Phylum_SAR324 clade(Marine group B)	Phylum_SAR324 clade(Marine group B)	Phylum_SAR324 clade(Marine group B)	Phylum_SAR324 clade(Marine group B)	Phylum_SAR324 clade(Marine group B)
ASV_188	Bacteria	SAR324 clade(Marine group B)	Phylum_SAR324 clade(Marine group B)	Phylum_SAR324 clade(Marine group B)	Phylum_SAR324 clade(Marine group B)	Phylum_SAR324 clade(Marine group B)	Phylum_SAR324 clade(Marine group B)
ASV_2	Bacteria	Proteobacteria	Alphaproteobacteria	SAR11 clade	Clade I	Clade Ia	Genus_Clade Ia
ASV_24	Bacteria	Proteobacteria	Gammaproteobacteria	Pseudomonadales	Thioglobaceae	SUP05 cluster	Genus_SUP05 cluster
ASV_257	Archaea	Crenarchaeota	Nitrososphaeria	Nitrosopumilales	Nitrosopumilaceae	Family_Nitrosopumilaceae	Family_Nitrosopumilaceae
ASV_29	Archaea	Crenarchaeota	Nitrososphaeria	Nitrosopumilales	Nitrosopumilaceae	Candidatus Nitrosopumilus	Genus_Candidatus Nitrosopumilus
ASV_3	Bacteria	Proteobacteria	Gammaproteobacteria	Pseudomonadales	Thioglobaceae	SUP05 cluster	Genus_SUP05 cluster
ASV_30	Bacteria	Proteobacteria	Gammaproteobacteria	Burkholderiales	Burkholderiaceae	Cupriavidus	metallidurans
ASV_36	Bacteria	Proteobacteria	Gammaproteobacteria	Enterobacterales	Pseudoalteromonadaceae	Pseudoalteromonas	Genus_Pseudoalteromonas
ASV_38	Bacteria	Proteobacteria	Gammaproteobacteria	Pseudomonadales	Thioglobaceae	SUP05 cluster	Genus_SUP05 cluster
ASV_40	Bacteria	Proteobacteria	Gammaproteobacteria	Enterobacterales	Pseudoalteromonadaceae	Pseudoalteromonas	Genus_Pseudoalteromonas
ASV_42	Archaea	Crenarchaeota	Nitrososphaeria	Nitrosopumilales	Nitrosopumilaceae	Candidatus Nitrosopumilus	Genus_Candidatus Nitrosopumilus
ASV_51	Bacteria	Bacteroidota	Bacteroidia	Flavobacteriales	NS9 marine group	Family_NS9 marine group	Family_NS9 marine group
ASV_88	Bacteria	Proteobacteria	Gammaproteobacteria	Burkholderiales	Comamonadaceae	Aquabacterium	parvum
ASV_9	Bacteria	SAR324 clade(Marine group B)	Phylum_SAR324 clade(Marine group B)	Phylum_SAR324 clade(Marine group B)	Phylum_SAR324 clade(Marine group B)	Phylum_SAR324 clade(Marine group B)	Phylum_SAR324 clade(Marine group B)
ASV_94	Archaea	Crenarchaeota	Nitrososphaeria	Nitrosopumilales	Nitrosopumilaceae	Family_Nitrosopumilaceae	Family_Nitrosopumilaceae
